# Aldh2 is a lineage-specific metabolic gatekeeper in melanocyte stem cells

**DOI:** 10.1101/2021.09.23.461061

**Authors:** Hannah Brunsdon, Alessandro Brombin, Samuel Peterson, John H. Postlethwait, E. Elizabeth Patton

## Abstract

Melanocyte stem cells (McSCs) in zebrafish serve as an on-demand source of melanocytes during growth and regeneration, but metabolic programs associated with their activation and regenerative processes are not well known. Here, using live imaging coupled with scRNA-sequencing, we discovered that quiescent McSCs during regeneration activate a dormant embryonic neural crest transcriptional program followed by an aldehyde dehydrogenase (Aldh) 2 metabolic switch to generate progeny. Unexpectedly, while ALDH2 is well known for its aldehyde clearing mechanisms we find that in regenerating McSCs, Aldh2 activity is required to generate formate – the one-carbon (1C) building block for nucleotide biosynthesis – through formaldehyde metabolism. Consequently, we find that disrupting the 1C cycle with low-doses of methotrexate caused melanocyte regeneration defects. In the absence of Aldh2, we find that purines (but not pyrimidines) are the metabolic end product sufficient for activated McSCs to generate progeny. Together, our work reveals McSCs undergo a two-step cell state transition during regeneration, and that the reaction products of Aldh2 enzymes have tissue-specific stem cell functions that meet metabolic demands in regeneration.

**SUMMARY STATEMENT:** In melanocyte regeneration, quiescent McSCs respond by re-expressing a neural crest identity, followed by an Aldh2-dependent metabolic switch to generate progeny.
