## Supplemental Table S1 for "Aldh2 is a lineage-specific metabolic gatekeeper in melanocyte stem cells"

cluster	gene symbol	p_val	avg_logFC	pct.1	pct.2	p_val_adj
0	gstp1	0	2.338895496	0.999	0.774	0
0	gch2	0	2.224348725	0.999	0.604	0
0	prdx1	0	2.141946826	0.992	0.605	0
0	txn	0	1.875552084	0.959	0.321	0
0	akr1b1.1	0	1.866955652	0.986	0.427	0
0	CABZ01021592.1	0	1.789995814	1	0.866	0
0	zgc:110339	0	1.758456303	0.961	0.663	0
0	si:dkey-251i10.2	0	1.69333994	0.992	0.272	0
0	mdh1aa	0	1.608002286	0.988	0.76	0
0	tmem130	0	1.572695898	0.955	0.145	0
0	slc22a7a	0	1.527858189	0.965	0.161	0
0	aox5	0	1.445771877	0.892	0.137	0
0	pcbd1	0	1.417389984	0.948	0.461	0
0	uraha	0	1.401582754	0.989	0.457	0
0	prdx5	0	1.369045242	0.848	0.579	0
0	glrx	0	1.344093801	0.929	0.579	0
0	pts	0	1.31943184	0.793	0.131	0
0	fbp1a	0	1.256003515	0.833	0.201	0
0	prdx6	0	1.254421969	0.912	0.622	0
0	bco1	0	1.246724437	0.731	0.123	0
0	GFP	0	1.231979048	0.926	0.274	0
0	qdpra	0	1.217899771	0.949	0.393	0
0	cyb561a3b	0	1.213988959	0.736	0.11	0
0	slc2a11b	0	1.205768762	0.928	0.181	0
0	csrp2	0	1.205190494	0.792	0.26	0
0	mibp	0	1.18527151	0.84	0.34	0
0	cyb5a	0	1.179524453	0.771	0.44	0
0	aldob	0	1.178325289	0.819	0.298	0
0	cbr1l	0	1.162854352	0.784	0.297	0
0	bscl2l	0	1.147441505	0.83	0.128	0
1	hoxb5b	0	1.477911327	0.98	0.198	0
1	phox2bb	0	1.415016418	0.982	0.204	0
1	hist1h4l.11	0	1.382402394	0.98	0.681	0
1	stmn1a	0	1.298894729	0.981	0.378	0
1	mki67	0	1.298302883	0.92	0.23	0
1	hmgb2a	0	1.227989184	1	0.873	0
1	zgc:110425	0	1.224719493	0.904	0.383	0
1	her6	0	1.195650276	0.923	0.25	0
1	ascl1a	0	1.18345692	0.759	0.094	0
1	dut	0	1.161474119	0.962	0.395	0
1	hmgn2	0	1.149420339	1	0.936	0
1	si:dkey-108k21.10	0	1.139800758	0.865	0.28	0
1	si:ch211-156b7.4	0	1.126302675	0.967	0.335	0
1	hist1h4l.16	0	1.115762858	0.886	0.285	0
1	pcna	0	1.102314946	0.942	0.397	0
1	rrm2.1	0	1.098338217	0.9	0.221	0
1	h3f3b.1	0	1.037011628	0.995	0.913	0
1	si:ch211-222l21.1	0	1.034812293	0.999	0.659	0
1	id1	0	1.015920415	0.98	0.591	0
1	seta	0	1.013882654	0.989	0.735	0
1	hmga1a	0	1.012472459	1	0.941	0
1	si:ch73-281n10.2	0	0.976183735	0.997	0.793	0
1	pclaf	0	0.960093572	0.913	0.226	0
1	rbbp4	0	0.939338226	0.973	0.471	0
1	si:ch211-113a14.12	0	0.930206931	0.782	0.177	0
1	anp32b	0	0.916690013	0.975	0.615	0
1	pcdh10b	0	0.906333442	0.9	0.292	0
1	myca	0	0.901905069	0.875	0.302	0
1	chaf1a	0	0.892242588	0.942	0.331	0
1	hist1h4l.6	1.80E-292	1.152287501	0.914	0.497	3.97E-288
2	elovl1a	0	1.769698396	0.993	0.249	0
2	anxa4	0	1.538098768	0.99	0.682	0
2	pnp4a	0	1.520095546	0.984	0.477	0
2	defbl1	0	1.466322645	0.999	0.652	0
2	si:ch211-256m1.8	0	1.455828005	0.978	0.246	0
2	phlda2	0	1.396054596	0.986	0.631	0
2	alx4a	0	1.377515076	0.982	0.253	0
2	apodb	0	1.367279474	0.953	0.301	0
2	apoda.1	0	1.349907558	0.991	0.337	0
2	si:ch211-105c13.3	0	1.326864621	0.961	0.181	0
2	ENSDARG00000037587	0	1.322714679	0.931	0.151	0
2	cyp4t8	0	1.296488211	0.942	0.156	0
2	zgc:63972	0	1.28386154	0.912	0.147	0
2	fxyd1	0	1.276860717	0.978	0.414	0
2	vat1	0	1.252360457	0.987	0.643	0
2	ada2b	0	1.243387924	0.902	0.126	0
2	crip1	0	1.235171863	0.979	0.331	0
2	lnpep	0	1.200476331	0.944	0.27	0
2	dlx5a	0	1.200438813	0.929	0.245	0
2	gpnmb	0	1.170646181	0.981	0.223	0
2	acbd7	0	1.136420572	0.911	0.365	0
2	tcf7l1b	0	1.133307945	0.947	0.297	0
2	MYADM.1	0	1.101630195	0.96	0.423	0
2	aqp1a.1	0	1.087070737	0.768	0.218	0
2	mafa	0	1.078868936	0.905	0.162	0
2	alx4b	0	1.041479945	0.937	0.174	0
2	si:ch211-243a20.3	0	1.040119259	0.981	0.277	0
2	ptprea	0	1.038915441	0.909	0.223	0
2	cmtm6	0	1.010425988	0.94	0.406	0
2	s100b	0	1.006228981	0.666	0.119	0
3	nova2	0	2.704970988	0.984	0.302	0
3	elavl4	0	2.614233494	0.914	0.25	0
3	gpm6aa	0	2.456178144	0.939	0.101	0
3	pik3r3b	0	2.45120553	0.812	0.353	0
3	slc6a5	0	2.446481652	0.407	0.039	0
3	hoxb9a	0	2.365941627	0.77	0.196	0
3	stx1b	0	2.328396919	0.882	0.191	0
3	elavl3	0	2.327926537	0.975	0.24	0
3	myt1b	0	2.209231837	0.897	0.216	0
3	mab21l2	0	2.191477936	0.566	0.141	0
3	sncb	0	2.162832184	0.816	0.139	0
3	si:ch73-386h18.1	0	2.123378142	0.816	0.325	0
3	snap25a	0	2.094031834	0.758	0.134	0
3	rbfox3a	0	1.980818287	0.655	0.083	0
3	syt2a	0	1.952960573	0.762	0.114	0
3	pax2a	0	1.947892888	0.373	0.051	0
3	tox	0	1.932884922	0.806	0.237	0
3	stmn1b	0	1.931098754	0.899	0.22	0
3	rbfox1	0	1.91549268	0.673	0.127	0
3	stxbp1a	0	1.893583261	0.807	0.191	0
3	hoxb8a	0	1.827155621	0.602	0.155	0
3	zc4h2	0	1.813702335	0.871	0.386	0
3	tuba1c	0	1.807396712	0.952	0.372	0
3	olfm1b	0	1.77675398	0.631	0.113	0
3	epb41a	0	1.760628401	0.774	0.212	0
3	slc32a1	0	1.751328018	0.455	0.025	0
3	hmgb3a	0	1.744424065	0.969	0.724	0
3	bhlhe22	0	1.739295731	0.32	0.024	0
3	otpa	3.54E-239	2.535564264	0.273	0.033	7.81E-235
3	zfhx3	3.19E-201	1.795660099	0.737	0.488	7.05E-197
4	vipb	0	3.860579256	0.736	0.115	0
4	galn	0	2.359765703	0.366	0.029	0
4	phox2a	0	2.172273867	0.972	0.103	0
4	hand2	0	2.166462732	0.99	0.204	0
4	etv1	0	2.159848281	0.898	0.106	0
4	gap43	0	2.078055862	0.94	0.207	0
4	phox2bb	0	1.948927688	0.993	0.213	0
4	maptb	0	1.908120407	0.94	0.203	0
4	dpysl3	0	1.87710745	0.979	0.302	0
4	nos1	0	1.856787254	0.671	0.024	0
4	nfasca	0	1.769739443	0.927	0.127	0
4	tspan18a	0	1.743857244	0.936	0.295	0
4	vgf	0	1.678518	0.774	0.05	0
4	syt1a	0	1.604354962	0.898	0.138	0
4	stmn2b	0	1.557534188	0.765	0.114	0
4	stmn2a	0	1.532217476	0.818	0.152	0
4	tuba1a	0	1.454047746	0.965	0.32	0
4	vip	0	1.436433831	0.392	0.021	0
4	cplx2	0	1.435324571	0.93	0.224	0
4	hoxb5b	0	1.429659932	0.954	0.21	0
4	vim	0	1.40874647	0.944	0.34	0
4	hmx3a	0	1.376843718	0.927	0.12	0
4	meis1b	0	1.375982328	0.944	0.378	0
4	hsd11b2	0	1.343615216	0.562	0.063	0
4	si:dkeyp-120h9.1	0	1.311108643	0.845	0.173	0
4	akap12b	0	1.294743884	0.928	0.312	0
4	tuba1c	0	1.291573097	0.975	0.371	0
4	tbx3a	0	1.278937339	0.814	0.11	0
4	mllt11	0	1.271228478	0.785	0.112	0
4	tbx2b	0	1.263578839	0.947	0.273	0
5	aqp3a	0	2.641051379	0.95	0.199	0
5	CABZ01021592.1	0	2.51047488	1	0.873	0
5	slc2a11b	0	2.449046587	0.999	0.214	0
5	si:dkey-251i10.2	0	2.445845687	1	0.309	0
5	slc22a7a	0	2.29554601	1	0.2	0
5	pax7a	0	2.191452296	0.868	0.136	0
5	si:ch211-251b21.1	0	2.159273083	0.97	0.2	0
5	bscl2l	0	2.112707498	0.988	0.152	0
5	cx30.3	0	2.081138483	0.973	0.135	0
5	pax7b	0	2.025425603	0.924	0.109	0
5	tmem130	0	2.023235716	0.994	0.184	0
5	gch2	0	1.931934606	0.998	0.624	0
5	ino80e.1	0	1.88858103	0.679	0.128	0
5	cyb561a3b	0	1.859034724	0.897	0.13	0
5	aox5	0	1.736518328	0.961	0.171	0
5	oacyl	0	1.735997365	0.874	0.1	0
5	mibp	0	1.726599367	0.938	0.358	0
5	rhag	0	1.724262405	0.879	0.164	0
5	pon1	0	1.691359627	0.938	0.136	0
5	rasd1	0	1.66282229	0.825	0.156	0
5	cax1	0	1.616015394	0.919	0.12	0
5	gstp1	0	1.612651516	1	0.786	0
5	inka1b	0	1.557519563	0.841	0.188	0
5	akr1b1.1	0	1.525274348	0.989	0.456	0
5	zgc:113142	0	1.495336987	0.691	0.071	0
5	csrp2	0	1.474965234	0.888	0.28	0
5	sik1	0	1.434569652	0.779	0.192	0
5	prdx1	0	1.380976484	0.985	0.625	0
5	zgc:110339	2.63E-297	1.507357062	0.949	0.68	5.82E-293
5	ddit3	7.88E-287	1.640844742	0.855	0.445	1.74E-282
6	apodb	0	2.841054491	1	0.313	0
6	anxa5b	0	2.431134701	0.997	0.345	0
6	aqp1a.1	0	2.382298065	0.98	0.215	0
6	crip1	0	2.283536912	1	0.345	0
6	elovl1a	0	2.244747062	0.996	0.266	0
6	anxa4	0	2.137006569	1	0.689	0
6	defbl1	0	2.10729904	1	0.66	0
6	ENSDARG00000037587	0	2.023622073	0.997	0.164	0
6	vat1	0	1.994887408	1	0.65	0
6	si:ch211-105c13.3	0	1.784153124	0.989	0.197	0
6	pnp4a	0	1.726676264	0.997	0.488	0
6	lypc	0	1.723007849	0.969	0.161	0
6	ptprea	0	1.642610452	0.987	0.233	0
6	cd9b	0	1.641033044	0.869	0.129	0
6	map1lc3c	0	1.583777691	0.954	0.112	0
6	s100v2	0	1.582692233	0.978	0.234	0
6	apoda.1	0	1.577114943	1	0.351	0
6	cyp4t8	0	1.562893075	0.989	0.171	0
6	s100b	0	1.549927413	0.858	0.117	0
6	cyp2k19	0	1.52431359	0.768	0.059	0
6	arpc5lb	0	1.521702777	0.971	0.353	0
6	si:ch211-256m1.8	0	1.52081187	0.997	0.261	0
6	ssuh2rs1	0	1.51397201	0.989	0.589	0
6	cfl1l	0	1.507248807	0.944	0.139	0
6	slc25a36a	0	1.457454785	0.989	0.519	0
6	zgc:165573	0	1.432624052	0.987	0.496	0
6	acbd7	0	1.421002602	0.966	0.374	0
6	zgc:63972	0	1.415784739	0.96	0.161	0
6	adka	0	1.414533597	0.99	0.546	0
6	dlx5a	0	1.402510724	0.967	0.258	0
7	tyrp1b	0	4.29100394	0.964	0.079	0
7	pmela	0	4.036677245	1	0.105	0
7	dct	0	3.868574999	0.979	0.06	0
7	zgc:91968	0	2.601366396	0.939	0.037	0
7	slc45a2	0	2.09325048	0.937	0.203	0
7	tspan36	0	1.956273457	0.989	0.401	0
7	mtbl	0	1.940402126	0.859	0.258	0
7	tyrp1a	0	1.859229651	0.749	0.015	0
7	gstt1a	0	1.670400665	0.88	0.221	0
7	mitfa	0	1.505174581	0.894	0.201	0
7	tfap2e	0	1.478445094	0.863	0.174	0
7	slc24a5	0	1.464328336	0.726	0.006	0
7	tspan10	0	1.255463336	0.825	0.164	0
7	tyr	0	1.182585871	0.675	0.056	0
7	qdpra	5.70E-296	1.773815559	0.99	0.435	1.26E-291
7	tmem243b	3.99E-279	1.432777092	0.85	0.293	8.81E-275
7	mlpha	1.70E-259	1.084254818	0.816	0.213	3.76E-255
7	rabl6b	3.81E-258	1.431456751	0.894	0.362	8.41E-254
7	GFP	9.92E-250	2.404323463	0.909	0.326	2.19E-245
7	pah	7.90E-245	1.15353305	0.816	0.224	1.74E-240
7	crabp2b	6.53E-237	1.241530792	0.816	0.246	1.44E-232
7	CPNE8	4.51E-229	1.035460989	0.762	0.214	9.95E-225
7	pcbd1	2.64E-205	1.277713263	0.949	0.499	5.84E-201
7	mt2	3.81E-185	2.195094933	0.861	0.424	8.40E-181
7	psap	3.97E-181	1.327453989	0.909	0.62	8.76E-177
7	atp6v0ca	1.46E-173	1.070968539	0.954	0.805	3.22E-169
7	slc3a2a	1.37E-154	0.998386177	0.751	0.307	3.03E-150
7	fthl28	2.35E-133	1.477976544	0.508	0.141	5.18E-129
7	phlda1	1.84E-125	1.009899564	0.766	0.389	4.07E-121
7	sqstm1	1.37E-65	0.998196722	0.608	0.331	3.03E-61
8	scn4ab	0	2.82538779	0.701	0.079	0
8	fabp7a	0	2.273014294	0.965	0.328	0
8	slc35c2	0	2.055444574	0.927	0.235	0
8	mcamb	0	2.054539613	0.916	0.178	0
8	scn1ba	0	1.404370475	0.653	0.121	0
8	cdh6	0	1.350322649	0.702	0.122	0
8	entpd3	0	1.319266983	0.489	0.03	0
8	col18a1a	4.84E-295	1.396937225	0.658	0.118	1.07E-290
8	tmem176	5.07E-253	1.036899149	0.658	0.148	1.12E-248
8	pmp22a	8.05E-232	1.392873023	0.937	0.407	1.78E-227
8	marcksl1a	1.10E-231	1.424979748	0.994	0.857	2.43E-227
8	rgcc	7.42E-223	1.710175004	0.758	0.232	1.64E-218
8	col4a1	8.37E-210	1.047605353	0.564	0.117	1.85E-205
8	col4a2	1.94E-208	1.069839247	0.61	0.138	4.28E-204
8	lamb1b	3.17E-205	1.061600143	0.643	0.169	6.99E-201
8	mdka	1.51E-197	1.83754676	0.869	0.37	3.34E-193
8	nanos1	2.43E-183	1.031874305	0.854	0.362	5.37E-179
8	qkia	2.33E-168	1.047836571	0.952	0.688	5.14E-164
8	foxd3	1.21E-164	1.273769075	0.917	0.544	2.66E-160
8	notch3	2.11E-161	1.03154764	0.722	0.269	4.66E-157
8	cxcl18b	1.67E-146	1.183983575	0.468	0.11	3.68E-142
8	zeb2a	1.11E-120	0.997191359	0.821	0.482	2.44E-116
8	jun	4.87E-107	1.204427314	0.894	0.633	1.08E-102
8	id1	7.96E-104	1.091258534	0.917	0.615	1.76E-99
8	fosb	4.67E-96	1.396085829	0.63	0.307	1.03E-91
8	fosab	7.89E-85	1.257687778	0.854	0.665	1.74E-80
8	junba	6.07E-79	1.120542197	0.77	0.529	1.34E-74
8	btg2	3.66E-52	0.973364123	0.758	0.599	8.09E-48
8	socs3a	7.17E-35	1.210193238	0.601	0.443	1.58E-30
8	jdp2b	3.68E-27	0.989823766	0.474	0.315	8.12E-23
9	si:dkey-197i20.6	0	3.093312256	0.994	0.077	0
9	akap12a	0	2.479595266	0.971	0.021	0
9	lypc	0	2.354625276	0.923	0.183	0
9	zgc:110789	0	2.229162035	0.969	0.208	0
9	apoda.1	0	2.14597928	0.996	0.367	0
9	gpnmb	0	2.098799541	0.988	0.259	0
9	si:ch211-243a20.3	0	2.020266024	0.998	0.309	0
9	psat1	0	1.978339298	0.975	0.397	0
9	fhl3a	0	1.961542924	0.948	0.076	0
9	nme4	0	1.693193277	0.979	0.331	0
9	phgdh	0	1.677859216	0.965	0.29	0
9	sytl2b	0	1.444353724	0.82	0.011	0
9	anxa2a	0	1.399224737	0.797	0.075	0
9	alx4a	0	1.380702283	0.985	0.287	0
9	fhl2b	0	1.365852342	0.676	0.005	0
9	CABZ01072077.1	0	1.362512898	0.622	0.026	0
9	sdc2	0	1.360537778	0.962	0.351	0
9	fhl2a	0	1.325877121	0.616	0.018	0
9	si:ch211-256m1.8	1.55E-299	1.393395681	0.987	0.28	3.42E-295
9	gmps	9.33E-286	1.649193697	0.987	0.63	2.06E-281
9	impdh1b	6.50E-277	1.922620065	0.988	0.63	1.44E-272
9	si:ch211-11c3.9	1.78E-273	2.162937175	0.881	0.303	3.94E-269
9	ldhba	1.71E-269	1.278702491	0.996	0.843	3.78E-265
9	pnp4a	3.41E-245	1.769123093	0.977	0.501	7.53E-241
9	prps1a	2.07E-242	1.40513694	0.971	0.568	4.57E-238
9	slc25a36a	3.04E-234	2.014133951	0.964	0.531	6.71E-230
9	tagln3b	3.72E-223	1.324760848	0.908	0.381	8.22E-219
9	defbl1	5.01E-218	1.575281919	1	0.668	1.11E-213
9	rgs4	5.88E-216	1.450639448	0.441	0.065	1.30E-211
9	glulb	3.89E-205	1.465701091	0.975	0.589	8.58E-201
10	col1a1a	0	3.031515161	0.905	0.103	0
10	ecrg4a	0	2.90497485	0.362	0.019	0
10	col5a1	0	2.074467897	0.907	0.164	0
10	col1a2	0	1.87686743	0.79	0.078	0
10	col2a1b	0	1.781443335	0.758	0.074	0
10	mfap2	0	1.771841275	0.924	0.245	0
10	sfrp2	0	1.677506402	0.372	0.009	0
10	matn4	0	1.575711475	0.328	0.016	0
10	ntd5	0	1.520398511	0.557	0.014	0
10	lrrc17	0	1.512545771	0.724	0.05	0
10	prrx1a	0	1.465815333	0.641	0.013	0
10	hgd	0	1.446870397	0.391	0.026	0
10	twist1a	0	1.439471926	0.609	0.021	0
10	prrx1b	0	1.438883349	0.567	0.012	0
10	fgfr2	0	1.423024062	0.636	0.073	0
10	c1qtnf5	0	1.419168127	0.286	0.006	0
10	bhmt	1.76E-306	1.882238198	0.758	0.131	3.88E-302
10	tgfbi	5.83E-299	1.955689252	0.518	0.056	1.29E-294
10	col1a1b	8.65E-288	1.448558499	0.609	0.078	1.91E-283
10	tpm4a	3.39E-239	1.541633597	0.89	0.277	7.48E-235
10	pmp22a	1.42E-230	1.836422799	0.966	0.411	3.13E-226
10	hapln1a	1.54E-196	1.64685107	0.631	0.13	3.40E-192
10	krt18a.1	4.42E-193	1.618390923	0.731	0.191	9.76E-189
10	cdh11	2.25E-192	1.502446418	0.645	0.146	4.96E-188
10	sparc	3.65E-182	1.584111725	0.963	0.507	8.06E-178
10	cxcl12a	1.27E-159	1.748416913	0.408	0.063	2.81E-155
10	vcanb	7.22E-155	2.012272097	0.342	0.045	1.59E-150
10	wnt11	1.39E-136	1.555888391	0.399	0.071	3.06E-132
10	and2	2.91E-110	3.16340793	0.284	0.043	6.42E-106
10	col12a1a	1.57E-96	1.500868847	0.577	0.216	3.47E-92
11	mef2cb	5.73E-99	1.101277861	0.542	0.159	1.27E-94
11	pax3a	3.69E-91	0.943258436	0.494	0.136	8.16E-87
11	tfap2a	4.94E-47	0.67983312	0.503	0.219	1.09E-42
11	sox4a.1	8.79E-42	0.688833612	0.732	0.5	1.94E-37
11	emp3b	1.51E-35	0.622996884	0.339	0.125	3.34E-31
11	tfap2e	3.59E-34	0.666170815	0.444	0.198	7.93E-30
11	phlda1	5.01E-30	1.009196758	0.588	0.401	1.11E-25
11	cyth1b	3.46E-28	0.645261712	0.469	0.273	7.64E-24
11	gtpbp4	9.22E-28	0.434126391	0.74	0.586	2.04E-23
11	bzw1b	8.44E-26	0.417100478	0.749	0.599	1.86E-21
11	foxo1a	1.88E-25	0.664978324	0.523	0.329	4.14E-21
11	btg1	5.50E-25	0.450227855	0.836	0.708	1.21E-20
11	ddx21	1.05E-22	0.461318518	0.706	0.58	2.31E-18
11	CPNE8	2.08E-22	0.4132477	0.446	0.233	4.60E-18
11	mitfa	1.80E-21	1.51084053	0.415	0.228	3.97E-17
11	lfng	4.28E-20	0.518006068	0.412	0.238	9.45E-16
11	tmem243b	6.05E-17	0.464412038	0.475	0.314	1.34E-12
11	mtbl	1.44E-15	0.532968732	0.421	0.281	3.19E-11
11	mycb	2.69E-15	0.572004117	0.497	0.368	5.95E-11
11	gadd45ga	8.72E-15	0.436464615	0.52	0.384	1.93E-10
11	cdh1	1.08E-14	0.48068035	0.35	0.189	2.37E-10
11	c1qbp	1.83E-13	0.422361345	0.681	0.585	4.05E-09
11	eif4ebp3l	8.75E-12	0.439988949	0.503	0.418	1.93E-07
11	vars1	3.54E-10	0.42215798	0.517	0.438	7.81E-06
11	tcima	2.75E-09	0.554818689	0.331	0.225	6.08E-05
11	crestin	7.23E-09	0.532942497	0.319	0.234	0.000159514
11	zeb2a	1.61E-08	0.453084785	0.559	0.496	0.000356174
11	si:ch211-11c3.9	7.50E-07	0.882952356	0.398	0.328	0.016564285
11	GFP	0.001907558	0.565591808	0.438	0.35	1
11	krt18a.1	0.005710813	0.440588379	0.257	0.209	1
12	mafa	2.54E-154	0.858314574	0.871	0.213	5.60E-150
12	cyp4t8	9.17E-134	0.812389659	0.857	0.212	2.02E-129
12	si:ch211-105c13.3	1.66E-126	0.86437285	0.893	0.236	3.66E-122
12	alx4a	9.02E-124	0.997862326	0.939	0.303	1.99E-119
12	lnpep	6.62E-114	0.809371461	0.893	0.317	1.46E-109
12	gpnmb	1.98E-111	0.734832529	0.932	0.276	4.37E-107
12	si:ch211-256m1.8	1.56E-109	0.941838986	0.932	0.296	3.44E-105
12	elovl1a	6.80E-103	0.81780117	0.907	0.302	1.50E-98
12	fxyd1	5.75E-100	1.038833108	0.932	0.454	1.27E-95
12	dlx5a	4.83E-93	0.785958615	0.843	0.294	1.07E-88
12	si:ch211-243a20.3	6.32E-93	0.719524397	0.929	0.326	1.40E-88
12	apoda.1	1.52E-92	0.867563283	0.957	0.382	3.36E-88
12	mki67	6.54E-91	0.91646897	0.807	0.285	1.44E-86
12	sort1a	9.77E-89	0.792690538	0.854	0.336	2.16E-84
12	cenpf	7.44E-84	0.882324428	0.65	0.198	1.64E-79
12	cdk1	5.53E-82	0.753057252	0.675	0.218	1.22E-77
12	aspm	2.01E-79	0.76890777	0.618	0.184	4.44E-75
12	tpx2	2.28E-78	0.763012568	0.657	0.211	5.03E-74
12	adka	2.17E-75	0.753341304	0.946	0.567	4.79E-71
12	phlda2	3.81E-75	0.974983699	0.946	0.656	8.41E-71
12	anxa4	1.81E-73	0.792568658	0.975	0.703	4.00E-69
12	defbl1	2.21E-69	0.819731805	0.982	0.676	4.87E-65
12	nusap1	3.87E-68	0.730770875	0.596	0.194	8.54E-64
12	top2a	3.02E-64	0.771963623	0.632	0.221	6.66E-60
12	si:dkey-108k21.10	1.80E-55	0.928723274	0.714	0.328	3.97E-51
12	pcna	6.16E-45	0.727457133	0.846	0.44	1.36E-40
12	hist1h4l.16	2.54E-43	0.776222397	0.689	0.335	5.60E-39
12	hist1h4l.11	3.80E-36	0.847003354	0.961	0.704	8.40E-32
12	hist1h4l.6	1.04E-35	0.770408142	0.821	0.53	2.30E-31
12	zgc:110425	7.37E-35	0.815372225	0.746	0.426	1.63E-30
13	MFAP4.3	0	4.309197602	0.991	0.029	0
13	mfap4	0	3.658851897	0.991	0.012	0
13	si:dkey-5n18.1	0	3.545999001	0.97	0.012	0
13	ctsl.1	0	3.321022304	0.953	0.014	0
13	ctss2.1	0	3.300407514	0.987	0.012	0
13	hmox1a	0	3.015545999	0.647	0.034	0
13	havcr1	0	2.960600288	0.987	0.01	0
13	fabp11a	0	2.846892481	0.858	0.069	0
13	si:ch211-194m7.3	0	2.744207569	0.922	0.006	0
13	marco	0	2.723713948	0.931	0.007	0
13	ccl34a.4	0	2.668403627	0.845	0.004	0
13	lygl1	0	2.649213234	0.974	0.057	0
13	cebpb	0	2.620109097	0.922	0.091	0
13	lgals3bpb	0	2.533886219	0.776	0.013	0
13	fcer1gl	0	2.509976975	0.983	0.011	0
13	mpeg1.1	0	2.440453999	0.974	0.005	0
13	ctss2.2	0	2.404957266	0.957	0.019	0
13	ctsk	0	2.351740358	0.914	0.06	0
13	ccl34b.1	0	2.332269866	0.642	0.002	0
13	arpc1b	0	2.208157513	0.957	0.134	0
13	laptm5	0	2.18412503	0.97	0.004	0
13	si:ch211-212k18.7	0	2.178825454	0.966	0.032	0
13	lcp1	0	2.123331742	0.957	0.005	0
13	si:dkey-27i16.2	0	2.094357436	0.922	0.061	0
13	lgals2a	8.04E-274	2.489769475	0.987	0.193	1.77E-269
13	slc40a1	2.05E-233	2.520943563	0.901	0.172	4.53E-229
13	tcima	1.14E-206	2.091307748	0.927	0.214	2.53E-202
13	pfn1	1.60E-146	2.166984824	1	0.641	3.53E-142
13	ctsba	5.35E-145	2.262431698	0.996	0.681	1.18E-140
13	rnaset2	2.92E-141	2.285020615	0.922	0.355	6.46E-137
14	vwde	0	3.100474206	0.768	0.02	0
14	hsp90aa1.1	0	1.884288685	0.412	0.008	0
14	thbs4b	0	1.775593623	0.592	0.016	0
14	ttn.2	1.54E-268	2.532899552	0.531	0.036	3.40E-264
14	tnni2b.1	2.44E-265	1.789561994	0.299	0.009	5.40E-261
14	col6a2	1.17E-223	1.519359642	0.555	0.047	2.58E-219
14	fmoda	1.25E-221	2.32241517	0.441	0.03	2.75E-217
14	bhmt	1.04E-194	1.917811569	0.825	0.141	2.29E-190
14	ttn.1	7.33E-160	2.246080388	0.36	0.028	1.62E-155
14	tnn	1.48E-149	1.604932101	0.299	0.02	3.28E-145
14	atp2a1	4.52E-144	1.811421405	0.351	0.029	9.97E-140
14	col1a2	5.89E-137	2.792334717	0.597	0.094	1.30E-132
14	acta1a	3.03E-127	2.39677709	0.365	0.037	6.69E-123
14	col1a1b	1.86E-110	2.527382174	0.526	0.089	4.12E-106
14	col5a1	1.27E-107	2.450469443	0.72	0.18	2.81E-103
14	postnb	4.75E-90	2.137430397	0.55	0.12	1.05E-85
14	ckmb	2.09E-86	1.933610047	0.389	0.06	4.60E-82
14	pdgfrl	4.82E-74	1.579218316	0.374	0.066	1.06E-69
14	myl1	1.89E-71	2.121086599	0.36	0.062	4.17E-67
14	ckma	1.07E-64	1.905104554	0.417	0.09	2.37E-60
14	sparc	8.13E-59	1.621281556	0.919	0.516	1.79E-54
14	actc1b	1.04E-54	2.702376686	0.72	0.325	2.29E-50
14	tnnt3b	2.18E-45	1.522898125	0.374	0.096	4.81E-41
14	myl13	1.20E-42	2.719372897	0.313	0.071	2.66E-38
14	tmsb	2.37E-42	1.740218591	0.592	0.248	5.24E-38
14	pvalb4	2.71E-30	2.39149916	0.265	0.068	5.98E-26
14	mylpfa	5.34E-29	2.260605903	0.408	0.151	1.18E-24
14	nme2b.2	4.03E-20	2.02067578	0.299	0.108	8.89E-16
14	tpm2	2.39E-19	1.919317587	0.389	0.182	5.28E-15
14	pvalb2	6.02E-05	1.542192426	0.45	0.337	1
15	cfd	0	2.533243286	0.614	0.019	0
15	tagln	0	2.091216705	0.333	0.007	0
15	col6a1	0	2.04178992	0.826	0.046	0
15	col6a2	0	2.026743929	0.802	0.042	0
15	rdh10a	0	1.975697172	0.768	0.047	0
15	col1a1b	0	1.905489738	0.947	0.082	0
15	myl9a	0	1.894169531	0.696	0.023	0
15	col1a2	0	1.85054957	0.947	0.088	0
15	ntn5	0	1.808365497	0.541	0.007	0
15	nkx2.3	0	1.697376333	0.464	0.01	0
15	si:ch1073-459j12.1	0	1.608414563	0.681	0.023	0
15	hlx1	0	1.527695041	0.551	0.015	0
15	pdgfra	2.81E-282	1.465789012	0.633	0.049	6.21E-278
15	acta2	1.47E-276	2.037464582	0.285	0.008	3.25E-272
15	col6a3	5.38E-230	1.488396138	0.71	0.081	1.19E-225
15	podxl	6.95E-229	1.733679429	0.324	0.014	1.53E-224
15	aldh1a2	7.41E-227	1.482832363	0.42	0.025	1.64E-222
15	cavin2b	4.42E-221	2.197750739	0.633	0.067	9.77E-217
15	col5a1	6.38E-219	1.926933684	0.952	0.176	1.41E-214
15	col11a1a	1.75E-205	1.534519203	0.647	0.073	3.86E-201
15	rbpms2a	2.48E-195	1.69782228	0.797	0.128	5.47E-191
15	tpm4a	2.41E-176	2.272860775	0.971	0.287	5.32E-172
15	mfap2	4.83E-175	1.765248595	0.957	0.257	1.07E-170
15	hmga2	6.00E-175	1.545817278	0.841	0.174	1.32E-170
15	barx1	9.13E-171	1.692194233	0.295	0.016	2.02E-166
15	cav1	1.23E-133	1.69597016	0.652	0.122	2.71E-129
15	pmp22a	2.76E-125	1.719223325	0.981	0.421	6.09E-121
15	foxp4	6.29E-115	1.569190022	0.947	0.375	1.39E-110
15	hsd11b2	7.56E-87	1.592573085	0.502	0.099	1.67E-82
15	postnb	3.78E-66	1.911171383	0.493	0.122	8.34E-62
16	cldnh	0	2.502965196	0.579	0.008	0
16	epcam	0	2.382348884	0.866	0.032	0
16	si:ch211-153b23.5	0	2.356719386	0.351	0.01	0
16	cldnb	0	2.226511731	0.748	0.012	0
16	krt92	0	1.380700283	0.386	0.009	0
16	spint2	0	1.377403744	0.658	0.015	0
16	f11r.1	0	1.101958764	0.743	0.049	0
16	tmem176l.4	6.38E-280	1.103592772	0.277	0.007	1.41E-275
16	agr2	2.78E-240	1.930497273	0.366	0.017	6.14E-236
16	si:ch211-195b11.3	1.13E-237	1.440580458	0.337	0.014	2.49E-233
16	cdh17	2.07E-215	1.506138769	0.277	0.01	4.58E-211
16	si:ch211-243g18.2	1.40E-210	1.302029025	0.282	0.011	3.10E-206
16	sat1a.1	1.93E-208	1.327359867	0.361	0.019	4.27E-204
16	malb	1.36E-151	1.576658698	0.396	0.035	3.00E-147
16	cd9b	5.20E-131	1.249053714	0.807	0.169	1.15E-126
16	krt4	8.06E-113	2.02218181	0.728	0.186	1.78E-108
16	tmsb1	2.45E-100	1.496424457	0.589	0.124	5.41E-96
16	icn	2.80E-96	3.446839206	0.584	0.128	6.17E-92
16	nupr1b	3.06E-78	1.338184981	0.51	0.108	6.76E-74
16	krt18a.1	2.70E-72	1.299777176	0.673	0.202	5.96E-68
16	gpx4a	4.16E-68	1.533171041	0.545	0.14	9.19E-64
16	krt91	3.87E-60	1.341036086	0.337	0.059	8.54E-56
16	cyt1	6.05E-59	1.493418273	0.347	0.063	1.34E-54
16	ppp1r1b	6.93E-59	1.070998389	0.302	0.05	1.53E-54
16	selenow1	1.80E-41	1.271582131	0.861	0.585	3.98E-37
16	cox6b1	2.93E-40	1.204746621	0.658	0.311	6.47E-36
16	ndrg1a	3.23E-34	2.063379965	0.485	0.196	7.13E-30
16	aldob	4.47E-33	1.416060399	0.703	0.355	9.88E-29
16	atp1b1a	2.81E-19	2.260605131	0.802	0.644	6.20E-15
16	apoeb	9.66E-15	1.19295032	0.322	0.15	2.13E-10
17	rgs5a	0	3.985274908	0.958	0.046	0
17	phex	0	3.546333781	0.952	0.02	0
17	dbh	0	3.518002484	0.964	0.01	0
17	insl5a	0	2.863882352	0.542	0.012	0
17	th	0	2.563325612	0.952	0.004	0
17	rgs4	0	2.551787376	0.952	0.069	0
17	crhbp	0	2.418520222	0.577	0.015	0
17	ddc	0	2.371119038	0.964	0.041	0
17	ntrk3b	0	1.79186359	0.756	0.025	0
17	slc35g2a	0	1.763894703	0.946	0.064	0
17	abhd15a	0	1.759199819	0.905	0.079	0
17	isl1	0	1.748895352	0.946	0.059	0
17	plcxd3	0	1.665328703	0.917	0.066	0
17	epas1b	0	1.638034679	0.851	0.031	0
17	gata2a	0	1.621705953	0.893	0.047	0
17	INSM2	0	1.611629328	0.905	0.014	0
17	lmo1	0	1.611002614	0.821	0.049	0
17	slc6a2	0	1.462182756	0.768	0.005	0
17	s100z	0	1.459012947	0.524	0.023	0
17	phox2a	9.15E-200	1.824769684	0.994	0.166	2.02E-195
17	gch1	4.40E-182	1.613653735	0.875	0.144	9.71E-178
17	hoxb8a	2.75E-170	1.580370266	0.964	0.182	6.07E-166
17	rbp1.1	1.46E-168	1.477010684	0.673	0.085	3.23E-164
17	syt1a	2.48E-168	1.704705069	0.982	0.192	5.47E-164
17	serpine2	6.18E-165	2.86467775	0.94	0.224	1.36E-160
17	hand2	1.48E-160	2.255849024	1	0.26	3.27E-156
17	tmsb	1.59E-128	1.772514037	0.958	0.244	3.52E-124
17	slc31a1	7.96E-115	1.499994789	0.982	0.393	1.76E-110
17	ptmaa	7.54E-84	1.507051875	1	0.759	1.66E-79
17	cst3	6.57E-33	1.640145502	0.917	0.68	1.45E-28
18	si:ch211-56a11.2	0	1.83338899	0.783	0.031	0
18	isl2b	0	1.606865444	0.768	0.033	0
18	isl2a	4.28E-307	1.547149945	0.71	0.039	9.44E-303
18	nrn1a	2.28E-281	1.49325398	0.906	0.072	5.02E-277
18	nefma	3.53E-269	1.687224752	0.457	0.017	7.80E-265
18	isl1	5.37E-250	1.35495273	0.812	0.063	1.18E-245
18	ebf3a.1	2.25E-203	1.669575408	0.92	0.109	4.97E-199
18	prph	4.58E-195	1.494144928	0.717	0.067	1.01E-190
18	nes	3.08E-181	1.621681311	0.884	0.122	6.79E-177
18	neurod1	1.30E-161	1.654130856	0.601	0.054	2.87E-157
18	adcyap1b	7.24E-156	1.730981073	0.848	0.115	1.60E-151
18	si:dkey-7j14.5	3.50E-130	1.314314091	0.471	0.041	7.74E-126
18	stmn4l	2.95E-123	1.348263967	0.725	0.104	6.52E-119
18	kif1aa	1.16E-120	1.362233694	0.819	0.146	2.56E-116
18	olfm1b	8.18E-114	1.423172516	0.826	0.15	1.81E-109
18	map1aa	6.43E-107	1.415210518	0.841	0.167	1.42E-102
18	atp1a3b	2.50E-106	1.421513396	0.333	0.024	5.52E-102
18	plxna4	1.09E-101	1.63460709	0.833	0.193	2.40E-97
18	elavl3	2.53E-93	1.537465287	1	0.296	5.59E-89
18	crabp1b	4.61E-93	1.367489838	0.507	0.064	1.02E-88
18	stmn2a	4.59E-90	1.676542071	0.841	0.201	1.01E-85
18	tmsb	4.54E-89	1.600628239	0.913	0.246	1.00E-84
18	gng3	3.14E-86	1.381441177	0.848	0.205	6.94E-82
18	elavl4	6.54E-82	1.558077999	0.942	0.3	1.44E-77
18	calm1b	9.40E-78	1.863492506	0.862	0.274	2.08E-73
18	stmn1b	6.78E-72	1.363859189	0.884	0.272	1.50E-67
18	tuba1a	1.66E-70	1.409913809	0.935	0.369	3.67E-66
18	alcama	8.50E-69	1.597819649	0.841	0.269	1.88E-64
18	vim	1.14E-65	1.687679662	0.92	0.386	2.52E-61
18	ywhag2	1.48E-54	1.346134057	0.826	0.309	3.26E-50
19	rbp4	0	4.777142849	0.948	0.052	0
19	krt91	0	4.601123019	0.897	0.055	0
19	cyt1	0	4.520639166	1	0.058	0
19	krt5	0	4.489965081	0.94	0.052	0
19	and3	0	4.228498386	0.621	0.009	0
19	si:dkey-248g15.3	0	4.097172084	0.845	0.017	0
19	cldni	0	3.829485039	0.991	0.015	0
19	si:dkey-183i3.5	0	3.485386393	0.474	0.013	0
19	zgc:136930	0	3.385320741	0.569	0.015	0
19	cyt1l	0	3.257431427	0.922	0.015	0
19	aep1	0	3.239896394	0.707	0.02	0
19	ptgdsb.1	0	3.024856786	0.81	0.017	0
19	krt97	0	2.981939972	0.595	0.006	0
19	lgals1l1	0	2.826270948	0.69	0.02	0
19	and1	2.85E-304	3.934059661	0.672	0.031	6.29E-300
19	and2	4.20E-264	3.560332464	0.741	0.045	9.28E-260
19	anxa1a	1.63E-233	3.12088438	1	0.112	3.60E-229
19	tmsb1	3.59E-218	4.494087737	1	0.123	7.92E-214
19	col11a1a	2.01E-212	2.857009576	0.836	0.076	4.44E-208
19	col1a1a	2.00E-205	3.44237457	0.991	0.123	4.40E-201
19	krtt1c19e	2.77E-202	4.658513444	0.724	0.058	6.12E-198
19	col1a1b	1.38E-197	3.118548613	0.879	0.089	3.06E-193
19	apoeb	1.62E-159	3.22750609	0.94	0.145	3.57E-155
19	cfl1l	5.11E-158	3.306264211	1	0.187	1.13E-153
19	col1a2	2.84E-156	2.946332369	0.819	0.096	6.26E-152
19	s100a10b	2.49E-155	3.265006141	1	0.189	5.50E-151
19	krt4	3.03E-154	5.041449694	0.991	0.187	6.69E-150
19	icn	3.48E-143	2.923155924	0.879	0.128	7.69E-139
19	postnb	2.41E-140	2.939906861	0.836	0.121	5.31E-136
19	pfn1	4.51E-80	3.664086601	1	0.645	9.96E-76
20	fgfbp3	0	3.027157213	0.811	0.035	0
20	cldn7a	0	2.889566177	0.892	0.017	0
20	atp1b4	0	2.168006855	0.784	0.015	0
20	hepacama	0	2.076426044	0.811	0.036	0
20	si:ch73-265d7.2	0	1.933821676	0.73	0.013	0
20	sox3	1.45E-261	2.056939799	0.721	0.04	3.19E-257
20	col4a5	1.53E-243	2.658967715	0.847	0.065	3.37E-239
20	atp1a1b	3.20E-201	3.079960147	0.919	0.101	7.08E-197
20	col4a6	2.79E-200	2.677255066	0.883	0.09	6.16E-196
20	ptn	5.40E-199	1.937241105	0.477	0.022	1.19E-194
20	slc1a2b	1.53E-196	3.364332138	0.829	0.08	3.38E-192
20	slc4a4a	9.60E-183	2.344680864	0.568	0.036	2.12E-178
20	gfap	1.00E-167	4.321978064	0.964	0.145	2.21E-163
20	her4.1	3.77E-139	2.3468684	0.613	0.058	8.33E-135
20	ntn1b	9.28E-127	2.228106276	0.324	0.016	2.05E-122
20	slc6a9	4.00E-124	3.4919189	0.793	0.124	8.84E-120
20	hapln1a	5.29E-123	2.035190426	0.874	0.141	1.17E-118
20	endouc	1.19E-113	2.067795391	0.667	0.087	2.62E-109
20	gpm6aa	2.94E-113	1.985199266	0.919	0.168	6.48E-109
20	cav1	4.43E-108	1.975682761	0.766	0.126	9.77E-104
20	slc6a1b	5.01E-97	2.679505039	0.441	0.041	1.11E-92
20	cspg5a	1.53E-80	1.864019314	0.784	0.174	3.37E-76
20	vim	7.47E-78	2.472438449	0.982	0.386	1.65E-73
20	fabp7a	1.34E-75	3.241505113	0.946	0.352	2.97E-71
20	zgc:153704	1.09E-66	2.558614912	0.432	0.056	2.42E-62
20	her4.2	1.98E-63	1.851061695	0.541	0.096	4.38E-59
20	her15.2	8.40E-56	1.953057147	0.649	0.159	1.85E-51
20	si:ch211-251b21.1	1.23E-55	2.033327598	0.811	0.251	2.73E-51
20	mdkb	1.27E-48	2.288489266	0.856	0.391	2.81E-44
20	mdka	2.51E-45	2.518066376	0.82	0.389	5.54E-41
21	mbpa	0	3.878864613	0.611	0.008	0
21	gldn	0	3.828186502	0.911	0.004	0
21	cldnk	0	3.065727762	0.767	0.013	0
21	mag	0	2.744482498	0.789	0.007	0
21	egr2b	0	2.6891245	0.856	0.028	0
21	cx27.5	0	2.625390385	0.711	0.017	0
21	si:ch211-234p6.5	0	2.247500864	0.756	0.01	0
21	cldn19	1.46E-280	3.308058407	1	0.067	3.22E-276
21	grasp	4.97E-229	2.231838873	0.811	0.052	1.10E-224
21	rhoub	6.29E-206	2.223003042	0.856	0.066	1.39E-201
21	cd59	8.84E-205	4.376049155	0.889	0.073	1.95E-200
21	rgra	5.46E-185	2.732497132	0.733	0.052	1.20E-180
21	gal3st1a	8.26E-161	2.119261442	0.844	0.084	1.82E-156
21	pou3f1	4.73E-145	3.032103798	0.956	0.131	1.04E-140
21	myo1cb	1.36E-114	2.951297742	0.778	0.103	2.99E-110
21	col4a2	7.27E-103	2.130510928	0.889	0.154	1.61E-98
21	ugt8	4.27E-86	2.425601486	0.911	0.216	9.43E-82
21	qki2	2.84E-78	3.031929352	1	0.358	6.27E-74
21	gadd45ga	1.26E-63	2.755353635	0.944	0.384	2.77E-59
21	nfasca	1.41E-63	2.028655211	0.8	0.191	3.11E-59
21	rbm24a	4.74E-61	1.957198818	0.856	0.27	1.05E-56
21	cdkn1ca	2.98E-60	2.217132433	0.878	0.303	6.57E-56
21	fabp7a	1.12E-59	2.078610556	0.956	0.353	2.47E-55
21	gpm6ab	1.55E-58	2.083120193	1	0.488	3.42E-54
21	tcima	6.66E-58	2.442658614	0.8	0.224	1.47E-53
21	myo10l3	5.70E-56	2.081867375	0.867	0.314	1.26E-51
21	mdka	8.63E-54	2.07515067	0.944	0.389	1.91E-49
21	si:ch211-156j16.1	2.26E-50	3.566590805	0.711	0.192	4.98E-46
21	pcdh7a	7.72E-50	2.010250622	0.844	0.316	1.71E-45
21	mbpb	1.43E-45	3.934544094	0.767	0.279	3.17E-41
22	aqp8b	0	4.493573963	0.968	0.011	0
22	si:ch211-139a5.9	0	3.581361323	1	0.01	0
22	pvalb9	0	3.544986462	0.571	0.009	0
22	atp1a1a.4	0	3.04225341	0.952	0.012	0
22	epdl2	0	3.026186979	0.905	0.006	0
22	cdh17	0	2.882965987	0.952	0.009	0
22	slc20a1a	0	2.854062253	0.873	0.017	0
22	pdzk1ip1	0	2.853324893	0.952	0.004	0
22	ftcd	0	2.732938576	0.952	0.008	0
22	si:dkey-194e6.1	0	2.715260779	0.937	0.002	0
22	slc26a1	0	2.607402913	0.952	0.031	0
22	grhprb	0	2.596258663	0.984	0.01	0
22	ezra	0	2.528994833	0.952	0.012	0
22	slc5a9	0	2.211862634	0.905	0.002	0
22	pdzk1	0	2.117927538	0.952	0.003	0
22	pnp6	0	2.114148486	0.921	0.01	0
22	slc4a4a	2.10E-302	3.154234741	0.937	0.036	4.65E-298
22	lrp2a	1.72E-273	2.959427014	0.857	0.033	3.80E-269
22	acy3.2	7.66E-242	2.618857833	0.984	0.053	1.69E-237
22	slc4a2a	1.37E-239	2.498854813	0.905	0.043	3.02E-235
22	gapdh	4.18E-234	2.556368712	0.984	0.054	9.23E-230
22	gcshb	4.11E-184	2.256596406	0.921	0.062	9.08E-180
22	ahcyl1	1.49E-125	2.170797848	0.952	0.105	3.30E-121
22	selenop	8.69E-120	4.250979462	0.984	0.122	1.92E-115
22	ndrg1a	3.02E-76	2.080531472	0.968	0.197	6.67E-72
22	gamt	9.18E-62	2.572748365	0.952	0.245	2.03E-57
22	rida	7.20E-59	2.158612971	0.968	0.291	1.59E-54
22	aldob	1.76E-55	2.609064516	1	0.358	3.88E-51
22	atp1b1a	6.42E-42	2.979808241	0.984	0.645	1.42E-37
22	ifi30	2.54E-35	2.197509898	0.873	0.331	5.62E-31
23	kcnj11l.1	0	4.08772248	0.914	0.013	0
23	olig2	0	2.755819024	0.759	0.014	0
23	mpz	0	2.326526366	0.293	0.002	0
23	c7b	0	2.189811268	0.397	0.004	0
23	nkx2.2a	0	1.891571998	0.707	0.007	0
23	plp1b	4.33E-292	2.375703202	0.448	0.006	9.57E-288
23	mag	1.13E-288	2.641056008	0.552	0.01	2.50E-284
23	cldnk	6.05E-205	4.071115611	0.552	0.016	1.34E-200
23	mbpa	1.99E-186	2.244512179	0.448	0.011	4.40E-182
23	lmo7a	3.48E-170	2.145802206	0.638	0.027	7.67E-166
23	si:ch73-335m24.2	1.86E-169	3.351568435	0.707	0.034	4.10E-165
23	timd4	3.65E-160	2.099860351	0.638	0.029	8.05E-156
23	plp1a	9.89E-154	1.679954828	0.569	0.023	2.18E-149
23	mybphb	3.04E-93	2.119957764	0.517	0.033	6.71E-89
23	cldn19	3.23E-84	2.275881472	0.707	0.071	7.14E-80
23	cadm4	2.12E-51	2.15414535	0.776	0.149	4.67E-47
23	swap70b	1.64E-48	2.040428302	0.759	0.154	3.62E-44
23	ppp1r14aa	1.18E-38	1.979571835	0.603	0.112	2.62E-34
23	ugt8	2.73E-36	1.999139257	0.776	0.219	6.02E-32
23	qki2	2.20E-31	2.232235771	0.862	0.36	4.85E-27
23	cd82a	6.64E-29	2.357155058	0.845	0.366	1.47E-24
23	mbpb	4.85E-27	3.835526794	0.741	0.28	1.07E-22
23	caska	1.67E-20	1.909974008	0.483	0.128	3.69E-16
23	cd59	8.36E-20	3.098989481	0.379	0.078	1.85E-15
23	tmem178b	2.04E-19	1.823596647	0.448	0.111	4.50E-15
23	slc44a1b	2.90E-17	2.44863787	0.672	0.325	6.41E-13
23	mid1ip1b	1.83E-15	1.857155555	0.672	0.322	4.04E-11
23	si:rp71-19m20.1	2.13E-11	1.980859136	0.569	0.292	4.70E-07
23	si:ch211-156j16.1	1.20E-10	2.372225079	0.466	0.195	2.66E-06
23	tjp2b	1.23E-09	1.937522609	0.397	0.155	2.72E-05
