## Supplemental Table S7 for "Aldh2 is a lineage-specific metabolic gatekeeper in melanocyte stem cells"

### Sheet: Sheet1
RT-qPCR
	Forward (5' -> 3')	Reverse (5' -> 3')
aldh1L1	GTCTGAAGAAGGAGCCAGTTATG	CATGTCCACGGATCCAGTTATG
aldh1L2	CTGTTTCCAGAGGGCATCAA	CCTCATAACTGGCTCCTTCTTC
aldh1a2	GGCAAAGCTCCTCCTACTAAAG	TGCACTGGCCCAAATATCTC
aldh1a3	TGTCCAAGAGCCCGTTTATG	GATCTGTGGTCCGTGTGATG
aldh2.1	AGGCTACAAAGCGTCAGGAA	CGTGGCAATTCGTGACTAAA
aldh2.2	AGATGGGCGAGTATGGACTG	TCAATAACGCTCGGGAAAAC
aldh2-/- (within excised region of aldh2.2)	GGCGAGTATGGACTGGAGAA	TCAATAACGCTCGGGAAAAC
aldh3a1	AGAGCTGCTTCCTCTCTATCT	GTGCTGCTTCCAGTGTAGAA
aldh3a2a	CACCTCACACCAGTCACTTTAG	GGTCTGACCGCAGTTCAAATA
aldh3a2b	GCAAGAACGACAGAAGGAAATC	CACACCCAGGGTCTCATATAAA
aldh3b1	CTTCCTGTCCACTTCCGTTT	GGGCTTAGCAAGGTCTTCAT
aldh3b2	GACGAGGCTGTAGCTTTCAT	CTTCCGCTGGATGTCTCATT
aldh4a1	CACTCCTGCTCTTATGGGTAAC	GAATGATGTTCGGTGGCAATC
aldh5a1	GATCATTCAGCACAGGGAAGA	AAGAGGCAGAGTACGTCATTTC
aldh6a1	GTTCTCATTCACCGGTTCCA	GCCTTCCACTGTGAGGTAATAG
aldh7a1	CATGATGAGGTTGTGGAGAGAA	GGTGTGCAGAGGTCCATAAA
aldh8a1	CGAGTCTAAAGACCAGGGAAAG	GTGATGCAGGACGGATGAA
aldh9a1a.1	GAATTATCAGGGAGCGGAGAAA	CTGCCAAGCAACATCAATATCC
aldh9a1a.2	CCAGCTATAGCCTGTGGTAATG	GGACACCTGCCTCTTTGTAG
aldh9a1b	GTGCCCACAGGAAAGAAGAT	GTGTCCTCGAAGATGATGAGTG
aldh16a1	GCAGTTGAGGCTGCCAATAA	TCCTGCCTCCTCTTCTCTAAAC
aldh18a1	CCTGGAGACCAGCAATCAATAA	CCGTTAGCAATGACCACAGA
b-actin	CGAGCAGGAGATGGGAACC	CAACGGAAACGCTCATTGC
Genotyping
aldh2.1 wt	TAGCGTGAATGTATGCGTCTTGCT	GGATTGCGAAAGTGATCGTTGCAA
aldh2.2 wt	TGTCGAGAGTCTCCAGCTCCTATT	TGGAATGGCTGCACAATTGAGTTT
aldh2-/-	TAGCGTGAATGTATGCGTCTTGCT	TGGAATGGCTGCACAATTGAGTTT
adh5+/-	CCTGTCAAGGGACCATGTTT	GCACAGGTTGGTTTTTGGAT
adh5 wt mut	(as above, but mutant PCR product is not digestible with AvaI restriction enzyme)
CRISPR sgRNA oligos
common reverse sgRNA	AAAAGCACCGACTCGGTGCCACTTTTTCAAGTTGATAACGGACTAGCCTTATTTTAACTTGCTATTTCTAGCTCTAAAAC
aldh2.1	TTCTTAATACGACTCACTATAGCCAGAGATGCCTTTAAGCTGTTTTAGAGCTAGAAATAGC
aldh2.2	TTCTTAATACGACTCACTATAGGGCTCTCCCTGGCGCCGCAGTTTTAGAGCTAGAAATAGC
adh5	TTCTAATACGACTCACTATAGagtggaagtgaccccgagGTTTTAGAGCTAGAAATAGC
